# Epigenetic reprogramming of melanoma cell state through fatty acid β-oxidation and Toll-like receptor 4 signaling

**DOI:** 10.1101/2022.06.16.496450

**Authors:** Ting-Hsiang Huang, Yilun Ma, Emily Montal, Shruthy Suresh, Mohita M. Tagore, Alexandra Corbin, Dianne Lumaquin, Nathaniel R. Campbell, Arianna Baggiolini, Richard P. Koche, Richard M. White

**Affiliations:** Department of Cancer Biology and Genetics, Memorial Sloan Kettering Cancer Center, New York, NY 10065, USA; Weill Cornell/Rockefeller/Sloan-Kettering Tri-Institutional MD-PhD Program, New York, NY 10065, USA; Cell and Developmental Biology Program, Weill Cornell Graduate School of Medical Sciences, New York, NY 10065, USA; Center for Stem Cell Biology and Developmental Biology Program, Memorial Sloan Kettering Cancer Center, New York, NY 10065, USA; Center for Epigenetics Research, Memorial Sloan Kettering Cancer Center, New York, NY 10065, USA

## Abstract

Tumor cells respond to a host of factors from the local microenvironment. Microenvironmental fatty acids can be used by melanoma cells for fuel, but their effects on transcription and epigenetics are still unclear. Here, we show that the fatty acid β-oxidation (FAO) pathway integrates signaling and epigenetics to drive melanoma progression. Using transgenic zebrafish and human cell lines, we find that octanoate, a medium-chain fatty acid, increases tumorigenesis. Octanoate is metabolized via the FAO/ACLY axis into acetyl-CoA, leading to increased histone acetylation. Transcriptomic and epigenetic analyses demonstrate a convergence of inflammatory gene signatures in octanoate-treated melanoma cells. This signature is mediated by TLR4/MyD88 signaling, which is activated by saturated fatty acids like octanoate. Genetic inactivation of either FAO enzymes or TLR4/MyD88 inhibits alterations in histone acetylation, and rescues octanoate-tumor promoting effects. Together, these data demonstrate clear evidence linking fatty acid metabolism and epigenetics to melanoma pathogenesis through TLR4 signaling.
