## Extended Table 3 for "Epigenetic reprogramming of melanoma cell state through fatty acid β-oxidation and Toll-like receptor 4 signaling"

### Sheet: Acetyl (K)Sites
Proteins	Positions within proteins	Protein names	Gene names	Fasta headers	Acetyl (K) Probabilities	Position in peptide	Intensity (24hr)	Intensity (6hr-rep1)	Intensity (6hr-rep2)
K7EK07;Q71DI3;P84243;P68431;Q6NXT2	19;19;19;19;19	Histone H3;Histone H3.2;Histone H3.3;Histone H3.1;Histone H3.3C	H3F3B;HIST2H3A;H3F3A;HIST1H3A;H3F3C	tr|K7EK07|K7EK07_HUMAN Histone H3 (Fragment) OS=Homo sapiens GN=H3F3B PE=1 SV=1;sp|Q71DI3|H32_HUMAN Histone H3.2 OS=Homo sapiens GN=HIST2H3A PE=1 SV=3;sp|P84243|H33_HUMAN Histone H3.3 OS=Homo sapiens GN=H3F3A PE=1 SV=2;sp|P68431|H31_HUMAN Histone H3.1 OS=H	K(1)QLATKAAR	1	6405900000	891520000	434830000	H3K18
K7EK07;Q71DI3;P84243;P68431;Q6NXT2	24;24;24;24;24	Histone H3;Histone H3.2;Histone H3.3;Histone H3.1;Histone H3.3C	H3F3B;HIST2H3A;H3F3A;HIST1H3A;H3F3C	tr|K7EK07|K7EK07_HUMAN Histone H3 (Fragment) OS=Homo sapiens GN=H3F3B PE=1 SV=1;sp|Q71DI3|H32_HUMAN Histone H3.2 OS=Homo sapiens GN=HIST2H3A PE=1 SV=3;sp|P84243|H33_HUMAN Histone H3.3 OS=Homo sapiens GN=H3F3A PE=1 SV=2;sp|P68431|H31_HUMAN Histone H3.1 OS=H	KQLATK(1)AAR	5	956180000	4584400000	434830000	H3K23
K7EK07;Q71DI3;P84243;P68431;Q6NXT2;Q16695;P61830	10;10;10;10;10;10;10	Histone H3;Histone H3.2;Histone H3.3;Histone H3.1;Histone H3.3C;Histone H3.1t	H3F3B;HIST2H3A;H3F3A;HIST1H3A;H3F3C;HIST3H3;HHT1	tr|K7EK07|K7EK07_HUMAN Histone H3 (Fragment) OS=Homo sapiens GN=H3F3B PE=1 SV=1;sp|Q71DI3|H32_HUMAN Histone H3.2 OS=Homo sapiens GN=HIST2H3A PE=1 SV=3;sp|P84243|H33_HUMAN Histone H3.3 OS=Homo sapiens GN=H3F3A PE=1 SV=2;sp|P68431|H31_HUMAN Histone H3.1 OS=H	K(1)STGGK(1)APR	1	35231000	11110000	0	H3K9
K7EK07;Q71DI3;P84243;P68431;Q6NXT2;Q16695;P61830	15;15;15;15;15;15;15	Histone H3;Histone H3.2;Histone H3.3;Histone H3.1;Histone H3.3C;Histone H3.1t	H3F3B;HIST2H3A;H3F3A;HIST1H3A;H3F3C;HIST3H3;HHT1	tr|K7EK07|K7EK07_HUMAN Histone H3 (Fragment) OS=Homo sapiens GN=H3F3B PE=1 SV=1;sp|Q71DI3|H32_HUMAN Histone H3.2 OS=Homo sapiens GN=HIST2H3A PE=1 SV=3;sp|P84243|H33_HUMAN Histone H3.3 OS=Homo sapiens GN=H3F3A PE=1 SV=2;sp|P68431|H31_HUMAN Histone H3.1 OS=H	K(1)STGGK(1)APR	6	354910000	11110000	201740000	H3K14
P62805	13;13	Histone H4	HHF1;HIST1H4A	sp|P62805|H4_HUMAN Histone H4 OS=Homo sapiens GN=HIST1H4A PE=1 SV=2	GLGK(1)GGAKR	4	1282500	0	1393500	H4K12
P62805	17;17	Histone H4	HHF1;HIST1H4A	sp|P62805|H4_HUMAN Histone H4 OS=Homo sapiens GN=HIST1H4A PE=1 SV=2	GLGKGGAK(1)R	8	0	1446000	0	H4K16

### Sheet: Ratio
		24hr	6hr-rep1	6hr-rep2
Peptide sequence	Protein names	labeled (one 13C)/ unlabeled	labeled (one 13C)/ unlabeled	labeled (one 13C)/ unlabeled
K(Acetyl)QLATK(Acetyl)AAR	Histone H3;Histone H3.2;Histone H3.3;Histone H3.1;Histone H3.3C	0.0977	0.09	0.1	H3K18/K23
K(Propionyl)QLATK(Acetyl)AAR	Histone H3;Histone H3.2;Histone H3.3;Histone H3.1;Histone H3.3C	0.04	0.02	0.04	H3K23
K(Acetyl)STGGK(Acetyl)APR	Histone H3;Histone H3.2;Histone H3.3;Histone H3.1;Histone H3.3C	0.118	0.11	0.11	H3K9/K14
K(Propionyll)STGGK(Acetyl)APR	Histone H3;Histone H3.2;Histone H3.3;Histone H3.1;Histone H3.3C	0.05	0.04	0.03	H3K14
K(Acetyl)QLATK(Propionyl)AAR	Histone H3;Histone H3.2;Histone H3.3;Histone H3.1;Histone H3.3C;Histone H3.1t	0.034	0.02	0.02	H3K18
GLGK(Acetyl)GGAK(Propionyl)R	Histone H4	NA	NA	NA	H4K12
GLGK(Propionyl)GGAK(Acetyl)R	Histone H4	0.05	0.04	0.02	H4K16
