## Extended Table 5 for "Epigenetic reprogramming of melanoma cell state through fatty acid β-oxidation and Toll-like receptor 4 signaling"

### Sheet: Common genes 
272 common elements in "RNA" and "H3K27ac":
ANGPTL4
AREG
HSD3B1
C11orf86
CSF2
CREB3L3
SH2D2A
UBE2QL1
KCNF1
GPR4
IL1A
RPE65
RTL1
CHRNA9
SHANK1
GRHL3
TFPI2
IL37
MAFB
PDE2A
CXCL3
FAM196B
INHBE
IL11
SERPINE1
MYZAP
ESM1
IL24
STC1
LYPD3
BRINP2
CD36
NTRK1
COL6A3
PLIN4
NOG
GDF15
HES7
TMEM158
GABRE
ARL14EPL
SLC16A6
UNC13A
VGF
CDCP1
FAM180A
MYO7B
BMP6
ITGA2
NAT16
IL1RL1
SERPIND1
CACNG7
EREG
PLIN2
CD55
GCOM1
LVRN
SLAMF9
ASS1
PTHLH
HES4
CYP1B1
PAQR5
TAGLN3
WSCD1
ADAMTSL4
SEMA3D
LURAP1L
ADM2
ID1
GRAMD1B
PTGES
MYOZ2
S1PR1
INHBA
CHAC1
GIPR
SLC2A13
ANGPT4
MARCH4
PCSK1
FERMT1
ABCC3
JUN
TMC7
BMP2
ODC1
ITGA1
FCHO1
SP8
TSPAN12
PDK4
SEMA3F
NTSR1
PPP2R2C
KRT81
GPRC5C
CPAMD8
GREB1L
NRCAM
LGALS7B
MYH15
EDNRA
ADAMTSL1
NT5E
DLC1
CARD11
SPOCD1
MAST4
ATG12
OSBP2
MUC5AC
KIAA0040
PKIA
OLFM2
IRAK2
PAPPA
SRGAP1
NECAB2
KLF4
CORO2B
IL31RA
DNAH5
EEF1A2
MRGPRX4
SLC24A3
BATF3
SMOC1
NPAS1
KCNK3
BEND4
PCED1B
CEMIP
PNMA2
USP53
THSD4
KCNC4
AGAP2
COLEC12
GRIP2
IL4R
DUSP5
PROSER2
TRHDE
MAFK
TRPM4
NTM
ARSG
PECAM1
CD247
OVOL2
DLX4
RBM47
PRKG1
WNT10B
PIP5KL1
NOX4
CITED2
APOC1
ADGRE2
POU2F2
SH2D5
ACSL3
KCNJ12
CYP11A1
SORBS2
DOCK6
LINGO1
ANKRD29
MAP1B
MEGF11
LAMA4
FST
SMOX
KYNU
KRT7
RORB
PMEPA1
SLC44A2
SERINC2
ADAMTS6
CREB5
FCER1G
KDM7A
KRT86
KCNH8
GDA
GFI1
MLPH
ADRA1B
FAM83B
ZC3H12A
PROCR
USP43
VLDLR
CCL20
OAS1
SEMA3A
AP3S1
CACNG8
CCDC69
GAL
STMN3
KLF14
KCTD12
ADAMTS9
PKDCC
AKR1C2
HRK
ICAM5
PLEKHH2
TMEM59L
MCL1
DUSP1
ID3
STX1A
IFNLR1
TMTC1
KCNN1
GOLGA7B
ERN1
NDUFA4L2
ARNTL2
PLPP4
PTP4A1
MAPT
MYO10
HOXA1
B3GAT1
PRTG
MED10
TMEM156
ARHGAP26
SLC22A15
PITPNC1
PSD3
SFRP1
PDE9A
GFPT2
PTPRU
KLHL29
LARP6
SOX8
CLMP
SYNJ2
LIMS2
SLC4A7
MISP
RORA
RINL
CTSL
NFIL3
FEZ2
PLEKHA6
PDLIM7
HS3ST3A1
SNAP25
GJB3
ZFP69B
WDR72
GSAP
FMNL1
TTC28
CEBPB
PLEKHG5
NTN4
MTHFD2L
SH3RF1
PAX8
TMCC3
SLC25A20
