## Extended Table 8 for "Epigenetic reprogramming of melanoma cell state through fatty acid β-oxidation and Toll-like receptor 4 signaling"

### Sheet: Maserati system
	Maserati
	Plasmid	bp	Target Conc. (ng/ul)
	MAS2x sgptena/b	16003	500
	Mitfa:tdTomato	7862	112
	Tol2		70
	Total DNA amount		1045
			Make volume up to 1.5ml with water
			1 fish per condition

### Sheet: MinicoopR system
	sgNT				sgacaa2				sgtlr4
	Plasmid	bp	Target Conc. (ng/ul)		Plasmid	bp	Target conc. (ng/ul)		Plasmid	bp	Target Conc. (ng/ul)
	MC-tdTomato	12167	350		MC-tdTomato	12167	350		MC-tdTomato	12167	350
	Mitfa:cas9	10754	350		Mitfa:cas9	10754	350		Mitfa:cas9	10754	350
	U6:sgptena	3010	42.5		U6:sgptena	3010	42.5		U6:sgptena	3010	42.5
	U6:sgptenb	3010	42.5		U6:sgptenb	3010	42.5		U6:sgptenb	3010	42.5
	U6:sgnon-targeting (sgNT)	~3010	170		U6:sgacaa2_1	~3010	42.5		U6:sgtlr4ba_1	~3010	42.5
					U6:sgacaa2_2		42.5		U6:sgtlr4ba_2		42.5
					U6:sgNT		85		U6:sgtlr4bb_1		42.5
	Tol2		90		Tol2		90		U6:sgtlr4bb_2		42.5
	Total DNA amount		1045		Total DNA amount		1045		Tol2		90
			Make volume up to 1.5ml with water				Make volume up to 1.5ml with water		Total DNA amount		1045
			1 fish per condition				1 fish per condition				Make volume up to 1.5ml with water
											1 fish per condition

### Sheet: MinicoopR system+Cytokine OE
	sgNT_394b				sgNT_il1b				sgNT_serpine1
	Plasmid	bp	Target Conc. (ng/ul)		Plasmid	bp	Target Conc. (ng/ul)		Plasmid	bp	Target Conc. (ng/ul)
	MC-tdTomato	12167	350		MC-tdTomato	12167	350		MC-tdTomato	12167	350
	Mitfa:cas9	10754	350		Mitfa:cas9	10754	350		Mitfa-cas9	10754	350
	U6:sgptena	3010	42.5		U6:sgptena	3010	42.5		U6:sgptena	3010	42.5
	U6:sgptenb	3010	42.5		U6:sgptenb	3010	42.5		U6:sgptenb	3010	42.5
	U6:sgNT	~3010	42.5		U6:sgNT	~3010	42.5		U6:sgNT	~3010	42.5
	Tol2		90		Tol2		90		Tol2		90
	394b		170		Mitfa:il1b		170		Mitfa:serpine1		170
	water				water				water
	Total DNA amount		1045		Total DNA amount		1045		Total DNA amount		1045
			Make volume up to 1.5ml with water				Make volume up to 1.5ml with water				Make volume up to 1.5ml with water
			1 fish per condition				1 fish per condition				1 fish per condition
