## Extended Table 9 for "Epigenetic reprogramming of melanoma cell state through fatty acid β-oxidation and Toll-like receptor 4 signaling"

### Sheet: Antibodies
	Name	Application(s)	Species	Brand	Catalogue Number
	H3K9ac	WB	human and mouse	Cell Signaling	9649S
	H3K9ac	IF	human	Cell Signaling	4484S
	H3K27ac	ChIP	human	Abcam	ab4729
	H3K27ac	WB	human and mouse	Cell Signaling	8173S
	H4K12ac	WB/IF	human and mouse	Active motif	39165
	panH3ac	WB	human	Active Motif	39140
	panH4ac	WB	human	Active Motif	39270
	H3	WB	human and mouse	Cell Signaling	4499S
	H4	WB	human and mouse	Cell Signaling	2935S
	ACLYS455p	WB	human and mouse	Cell Signaling	4331S
	ACLY	WB	human and mouse	proteintech	15421-1-AP
	β-actin	WB	human and mouse	Sigma-Aldrich	A2228
	MyD88	WB	mouse	GeneTX	GTX112987
	MyD88	WB	human	Santa-Cruz	sc-74532
	ACAA2	WB	human	Cell Signaling	3661S
	HADHA	WB	human	GeneTX	GTX101177
