## Extended Table 10 for "Epigenetic reprogramming of melanoma cell state through fatty acid β-oxidation and Toll-like receptor 4 signaling"

### Sheet: shRNAs
	CloneID	GeneSymbol	Species	Source
	Addgene 1864	Non-mammalian negative control	Mouse/Human	Addgene
	TRCN0000249445	Acaa2 (#45)	Mouse	Sigma-Aldrich curated in The Gene Editing and Screening Core at MSKCC
	TRCN0000301488	Tlr4 (#1488)	Mouse
	TRCN0000065786	Tlr4 (#5786)	Mouse
	TRCN0000301332	Myd88 (#1332)	Mouse
	TRCN0000077234	Myd88 (#7234)	Mouse
	TRCN0000036096	ACAA2 (#96)	Human
	TRCN0000036098	ACAA2 (#98)	Human
	TRCN0000056897	TLR4 (#6897)	Human
	TRCN0000008026	MyD88 (#8026)	Human
