## Extended Table 11 for "Epigenetic reprogramming of melanoma cell state through fatty acid β-oxidation and Toll-like receptor 4 signaling"

### Sheet: sgRNAs and primer_CRISPR-seq
	sgRNA sequence
	Gene	Name	Guide Sequence Forward (5'-3')	Guide Sequence Reverse (5'-3')	Primer for CRISPR-seq amplicon	Sequence	Annealing Tm. (°C)
	acaa2	z_acaa2_sg1	TTCGACCCACATGACGGGCGATGT	AAACACATCGCCCGTCATGTGGGT	z_acaa2_sg1_Fwd	GCAGAGGCGGTTTACAGTCA	64
					z_acaa2_sg1_Rev	CACCTTGCAGAAGAGTAGCAC
		z_acaa2_sg2	TTCGACGCCTCCATACGTGCCGAA	AAACTTCGGCACGTATGGAGGCGT	z_acaa2_sg2_Fwd	GCGAGAGCTGCTTTTGCTG	64
					z_acaa2_sg2_Rev	AATGCCAACAAATTTTGAAATGCCT
	tlr44ba	z_tlr4ba_sg1	TTCGAATGCGTACAACCCTTGTAT	AAACATACAAGGGTTGTACGCATT	z_tlr4ba_sg1_Fwd	TGCTCTACACTTTTATCCGGCA	63
					z_tlr4ba_sg1_Rev	TAGGAAACATCCAGATACCTCAGA
		z_tlr4ba_sg2	TTCGGGAGGTATCTTACTATGTTT	AAACAAACATAGTAAGATACCTCC	z_tlr4ba_sg2_Fwd	GCCTTGCATGGTCTTAATGTCAA	62
					z_tlr4ba_sg2_Rev	CCTCCTTTTACTGTTATACGTGTTG
	tlr44bb	z_tlr4bb_sg1	TTCGGACTTTAAGGTCCTGTAGCT	AAACAGCTACAGGACCTTAAAGTC	z_tlr4bb_sg1_Fwd	TTCCAATCTCTCGCAGCACAGT	65
					z_tlr4bb_sg1_Rev	AGTTCTTGTGGATGTTGGTCTTGA
		z_tlr4bb_sg2	TTCGCGTGCCAGTAAAAGATCTCA	AAACTGAGATCTTTTACTGGCACG	z_tlr4bb_sg2_Fwd	ACAAGCTTGGAGGTTCTTGACAT	65
					z_tlr4bb_sg2_Rev	TAGAACATCAAGTGGGATGGTGG
	nontargeting	z_sgNT	TTCGACCTACGGGCTACGATACG	AAACCGTATCGTAGCCCGTAGGT
