## Extended Table 12 for "Epigenetic reprogramming of melanoma cell state through fatty acid β-oxidation and Toll-like receptor 4 signaling"

### Sheet: qPCR
	Species	Gene Name	Forward (5' -> 3')	Reverse (5' -> 3')
	Human	IL-1α	TGTGACTGCCCAAGATGAAG	CGTGAGTTTCCCAGAAGAAGAG
		IL-1β	CCTTAGGGTAGTGCTAAGAGGA	AAGTGAGTAGGAGAGGTGAGAG
		ANGPTL4	GAGAGGCAGAGTGGACTATTTG	GTGGCGCCTCTGAATTACT
		TLR4	CCCTGAGGCATTTAGGCAGCTA	AGGTAGAGAGGTGGCTTAGGCT
		MyD88	CTGTGTCTGGTCTATTGCTAGTG	TTCCTTGCTCTGCAGGTAATC
		CSF2	AAATGTTTGACCTCCAGGAGCC	GAGGGCAGTGCTGCTTGTAG
		GAPDH	GTCTCCTCTGACTTCAACAGCG	ACCACCCTGTTGCTGTAGCCAA
	Mouse	actin	CTCCCTGGAGAAGAGCTATGA	CCAAGAAGGAAGGCTGGAAA
		Acaa2	GCAGAGAAGACTGTGACAGATAC	GCATGGTCTGTTTGCCTTTC
		Tlr4	AAGTCCCTGATGACATTCCT	TTGTTTCAATTTCACACCTGG
		Myd88	TTGATGACCCCCTAGGACAA	CACACACAACTTAAGCCGAT
	Zebrafish	il-1β	GCTGGAGATCCAAACGGATAC	CTTCATACGCGGTGCTGATAA
		serpine1	TCCAAGGTCCTTCAGAGAGT	TGATTTCCTCCACAGCCATAC
		hatn10	TGAAGACAGCAGAAGTCAATG	CAGTAAACATGTCAGGCTAAATAA
